# Systematic analysis of insertions signature in gnomAD revealed large set of novel processed pseudogenes

**DOI:** 10.64898/2026.01.15.699685

**Authors:** Artem Podvalnyi, Varvara Kucherenko, Natalia Doroschuk, Elizaveta Sarygina, Olesya Sagaydak, Olga Mityaeva, Viktor Bogdanov, Julia Krupinova, Mary Woroncow, Pavel Volchkov, Eugene Albert

## Abstract

Pseudogenes are non-functional copies of protein-coding genes that arise through genomic duplication or retrotransposition. Processed pseudogenes (PPs) is the most abundant class of pseudogenes, which is generated via mRNA reverse transcription and subsequent cDNA integration. Presence of PPs complicates the analysis of short read sequencing data due to high similarity with parental gene and frequent absence from reference genome. Here we demonstrate that the presence of non-reference (absent from reference genome) PPs leads to the very distinctive artefact of germline variant calling - long insertions on exon-intron boundaries, which sequences could be mapped to other exons of the same gene. We showed that by detecting these artifacts it is possible to identify non-reference PPs existence based on the cohort summary statistics without analysing sample-level data. We used identified signature of PPs presence to systematically mine the gnomAD database which currently contains over 70,000 whole-genome and over 700,000 exome samples to describe novel non-reference PPs. Our approach uncovered 1498 non-reference PPs of which 1268 were novel and absent in the latest GENCODE release. This resource enhances the accuracy of variant interpretation and contributes to a deeper understanding of pseudogenes diversity across human populations.
