## Supplementary tables for "Systematic analysis of insertions signature in gnomAD revealed large set of novel processed pseudogenes": EA_supplementary_table1.tsv

Gene symbol	In PPs-SV set
ASH1L	0
BATF3	0
BTBD19	0
C1orf43	0
C4BPB	0
CDCA8	1
CMPK1	1
COL16A1	0
COPA	1
CROCC	0
CRYBG2	0
CSDE1	1
DENND2C	0
DISP1	0
ENAH	1
ENO1	0
FCRL1	1
GPR153	0
HEATR1	0
HTR1D	0
LEFTY2	1
MUTYH	0
NBPF4	0
NOC2L	0
PRKAB2	0
S100A14	1
SELENOF	1
SEMA6C	0
SIKE1	1
SOAT1	1
SPATA6	1
SUCO	0
TMEM63A	0
UBXN11	0
VAMP4	0
ADAM8	0
ANAPC16	1
CTBP2	0
ERLIN1	1
HK1	0
ITIH2	0
MRC1	0
PDLIM1	1
PFKP	0
RBM17	1
RSU1	0
SFRP5	0
SLC29A3	0
C2CD3	0
CAPRIN1	0
CD6	0
CDC42BPG	0
CDCA5	1
DGKZ	0
DRAP1	0
GSTP1	0
HPX	0
HSPA8	0
LSP1	0
MPZL3	1
MTMR2	1
NOX4	0
NUP160	0
PICALM	0
SF1	1
SLC15A3	0
TALDO1	1
TMEM126B	1
ACTR6	1
BCAT1	1
CDK2AP1	1
CLIP1	1
CSAD	0
DNM1L	0
ERBB3	1
FBRSL1	1
GXYLT1	0
HMGA2	0
KMT2D	0
KRR1	1
KRT18	1
LTA4H	0
MYL6	0
PAWR	0
PFKM	0
PLBD1	0
POU6F1	0
PPP1CC	1
RAD51AP1	0
SLC25A3	1
SPRING1	1
STAB2	0
TDG	0
UNG	0
CCDC169	0
NEK5	0
SKA3	1
TMTC4	1
UBAC2	1
ATXN3	0
COX16	1
FNTB	0
GOLGA5	0
KLHDC2	0
PTPN21	0
CHSY1	0
HDGFL3	1
LRRC57	1
MAN2C1	0
MESD	1
MFAP1	0
MYO5C	0
MYO9A	0
PLA2G4E	1
RBPMS2	1
SPTBN5	0
TYRO3	1
CEP20	1
CIAPIN1	0
CNOT1	0
DECR2	0
HBM	0
JPT2	1
MOSMO	1
NAA60	1
NDUFAB1	1
NLRC3	0
NQO1	0
PAM16	1
PIEZO1	0
POLR2C	0
RSPRY1	0
TRAPPC2L	1
ABCA10	0
ASPSCR1	0
ATXN7L3	1
CASKIN2	1
DYNLL2	1
ERBB2	1
FOXK2	0
IFT20	1
ITGAE	0
KPNA2	0
MINK1	0
MRPL38	0
NOTUM	0
PSME3	1
PYY	0
RAB5C	0
TMEM106A	0
UBE2G1	1
CCDC178	0
LOXHD1	0
SKA1	1
SMAD4	1
TUBB8B	0
ARRDC2	1
BCAM	0
FAAP24	1
GIPC1	0
GIPR	1
GNA11	1
GNG7	0
HNRNPM	1
ILF3	1
LSM14A	1
MAG	0
PRR36	0
SBNO2	0
SMARCA4	1
SUGP2	0
SYT5	0
URI1	1
ABCB6	0
ANKAR	0
BIN1	0
C2orf72	1
CFLAR	1
EHBP1	0
EIF2AK2	0
FAM98A	0
HSPE1	1
KCTD18	1
MFF	1
PPP1R7	0
PRKRA	1
RETREG2	1
SNTG2	0
SRSF7	1
TGFBRAP1	0
TRAPPC12	0
TTL	1
ADISSP	1
CDK5RAP1	0
DNAAF9	0
FAM210B	1
GID8	0
GPCPD1	0
LAMA5	0
NDRG3	0
PCMTD2	0
PSMA7	1
VAPB	1
COL18A1	0
PCNT	0
APOBEC3F	0
ARVCF	0
CERK	0
CRELD2	0
DDT	0
DDX17	0
NEFH	0
PITPNB	1
TXNRD2	0
UQCR10	1
ATG3	0
CFAP100	0
CLCN2	0
COL7A1	0
DNAH1	0
DPPA4	1
FILIP1L	0
GFM1	1
HSPBAP1	0
NGLY1	0
POGLUT1	1
TNK2	0
TOMM70	0
TPRA1	0
TRIM59	1
CCNI	0
CFAP97	0
CWH43	0
DCTD	0
DDX60	0
FGFBP1	0
FHIP1A	1
LARP1B	1
MED28	1
MFAP3L	0
NSD2	1
OCIAD1	1
SH3RF1	1
SLAIN2	1
SLC30A9	1
UGDH	1
AGGF1	1
AP3S1	1
ARL10	0
ATG10	1
BOD1	1
CCT5	0
FER	0
HNRNPH1	0
HSPA9	1
MATR3	1
MIER3	1
MOCS2	1
NDFIP1	1
OTULINL	0
PANK3	1
PDCD6	0
RACK1	0
UTP15	0
ACAT2	0
AGER	0
AMD1	1
ANKRD6	0
COL12A1	0
DEK	0
ENSG00000285976	1
FAM8A1	0
MAD2L1BP	0
PTP4A1	1
SLC17A5	0
SMIM28	0
ACTB	0
CBX3	1
CD36	0
COL1A2	0
CTTNBP2	0
HGF	0
MCM7	1
NUB1	1
PTPRN2	0
RADIL	0
SYPL1	0
TNRC18	0
VKORC1L1	0
BAG4	1
CPSF1	0
EPPK1	0
HSF1	1
INTS10	1
JRK	0
LAPTM4B	1
MIR2052HG	0
PABPC1	0
RPL8	0
SARAF	1
SNX16	1
TATDN1	0
UBE2V2	1
CDKN2B-AS1	0
CNTNAP3B	0
ENTPD2	1
FBXW2	1
FBXW5	0
NANS	0
PCSK5	0
REXO4	0
SET	0
SPATA31C1	0
TMEM210	0
